# Inhibition of mitochondrial protein import and proteostasis by a pro-apoptotic lipid

**DOI:** 10.1101/2023.11.06.565743

**Authors:** Josep Fita-Torró, José Luis Garrido-Huarte, Lucía López-Gil, Agnès H. Michel, Benoît Kornmann, Amparo Pascual-Ahuir, Markus Proft

**Affiliations:** Department of Metabolism, Inflammation and Aging, Instituto de Biomedicina de Valencia IBV-CSIC, 46010 Valencia, Spain; Laboratory of Immunotechnology, Centro de Investigación e Innovación en Bioingeniería Ci2B, Universitat Politècnica de València, Ciudad Politécnica de la Innovación, Edificio 8B, Camino de Vera s/n, 46022 Valencia, Spain; Department of Biochemistry, University of Oxford, Oxford, UK

## Abstract

Mitochondria-mediated cell death is critically regulated by bioactive lipids derived from sphingolipid metabolism. The lipid aldehyde trans-2-hexadecenal (t-2-hex) induces mitochondrial dysfunction from yeast to humans. Here we apply unbiased transcriptomic, functional genomics and chemoproteomic approaches in the yeast model to uncover the principal mechanisms and biological targets underlying this lipid-induced mitochondrial inhibition. We find that loss of Hfd1 fatty aldehyde dehydrogenase function efficiently sensitizes cells for t-2-hex inhibition and apoptotic cell death. Excess of t-2-hex causes a profound transcriptomic response with characteristic hallmarks of impaired mitochondrial protein import like activation of mitochondrial and cytosolic chaperones or proteasomal function and severe repression of translation. We confirm that t-2-hex stress induces rapid accumulation of mitochondrial pre-proteins and protein aggregates and subsequent activation of Hsf1- and Rpn4-dependent gene expression. By saturated transposon mutagenesis we find that t-2-hex tolerance requires an efficient heat shock response and specific mitochondrial and ER functions and that mutations in ribosome, protein and amino acid biogenesis are beneficial upon t-2-hex stress. We further show that genetic and pharmacological inhibition of protein translation causes t-2-hex resistance indicating that loss of proteostasis is the predominant consequence of the pro-apoptotic lipid. Several TOM subunits, including the central Tom40 channel, are lipidated by t-2-hex *in vitro* and mutation of accessory subunits Tom20 or Tom70 confers t-2-hex tolerance. Moreover, the Hfd1 gene dose determines the strength of t-2-hex mediated inhibition of mitochondrial protein import and Hfd1 co-purifies with Tom70. Our results indicate that transport of mitochondrial precursor proteins through the outer mitochondrial membrane is sensitively inhibited by the pro-apoptotic lipid and thus represents a hotspot for pro- and anti-apoptotic signaling.
