## Supplemental Table 3 for "Inhibition of mitochondrial protein import and proteostasis by a pro-apoptotic lipid"

### Sheet: Info
Supplemental Table 3: Comparison of the transcriptomic response to mitochochondrial import stress and t-2-hex overload
RNA Seq data for the response to mitochondrial import block were taken from Weidberg and Amon (2018), Science 13;360(6385)
Gene ID and Gene name according SGD
>3fold up-regulated genes from the Weidberg and Amon dataset are ranked according to their log2 fold change
Coinciding genes in the dataset of the present paper are indicated with the respective log2 fold change
Mitochondrial function of the up-regulated genes is indicated

### Sheet: Hoja1
Gene_ID	Gene Name	PSD1 overexpression logFC (Weidberg and Amon, 2018)	t-2-hex logFC (this work)	mitochondrial
YLR346C	CIS1	6.48	8.05	yes
YIL105W-A	YIL105W-A	5.46	0	no
YNL169C	PSD1	5.13	0	yes
YGR031C-A	NAG1	4.74	0	no
YHL049C	YHL049C	4.19	0	no
YBL111C	YBL111C	3.89	0	no
YGR035C	YGR035C	3.73	5.78	no
YBR072W	HSP26	3.61	6.95	no
YBL075C	SSA3	3.54	6.06	no
YDR525W	API2	3.54	0	no
YOR391C	HSP33	3.21	3.14	no
YOR153W	PDR5	3.08	3.29	no
YDR406W	PDR15	3.06	5.37	no
YKL106C-A	YKL106C-A	2.82	0	no
YOL151W	GRE2	2.71	5.6	no
YGR043C	NQM1	2.69	5.19	no
YJR005C-A	LSO1	2.52	7.16	no
YMR174C	PAI3	2.49	5.34	no
YGR256W	GND2	2.47	3.7	no
YGR174W-A	YGR174W-A	2.44	0	no
YLR327C	TMA10	2.44	10.96	no
YMR175W	SIP18	2.41	6.77	no
YCR021C	HSP30	2.4	6.01	no
YJL144W	YJL144W	2.4	6.71	no
YHL046C	PAU13	2.35	0	no
YAL061W	BDH2	2.35	4.93	no
YER103W	SSA4	2.32	10.07	no
YDR070C	FMP16	2.31	5.76	yes
YFL014W	HSP12	2.28	7.93	no
YER067W	RGI1	2.25	5.82	no
YLR109W	AHP1	2.24	2.08	no
YKL107W	YKL107W	2.24	4.04	no
YMR120C	ADE17	2.22	0	no
YHR125W	YHR125W	2.22	0	no
YGR142W	BTN2	2.22	9.95	no
YIL057C	RGI2	2.22	6.91	no
YHR087W	RTC3	2.19	6.28	no
YDR278C	YDR278C	2.16	4.46	no
YJL045W	YJL045W	2.15	5.62	yes
YMR175W-A	YMR175W-A	2.14	0	no
YNL195C	YNL195C	2.13	4.81	yes
YER150W	SPI1	2.1	6.71	no
YBR169C	SSE2	2.08	4.95	no
YBR219C	YBR219C	2.05	0	no
YPL280W	HSP32	2.05	3.33	no
YER085C	YER085C	2.04	0	no
YHL045W	YHL045W	2.03	0	no
YFR053C	HXK1	2.01	3.2	no
YMR090W	YMR090W	1.98	3.63	no
YOR173W	DCS2	1.96	3.97	no
YGL121C	GPG1	1.95	3.72	no
YNR034W-A	EGO4	1.94	5.31	no
YKL065W-A	YKL065W-A	1.94	0	no
YNL160W	YGP1	1.93	3.13	no
YBR117C	TKL2	1.92	4.37	no
YGL157W	ARI1	1.92	0	no
YGR248W	SOL4	1.91	3.01	no
YDL204W	RTN2	1.91	3.53	no
YML128C	MSC1	1.91	3.87	yes
YDR374C	PHO92	1.87	5.69	no
YDR171W	HSP42	1.86	8.2	no
YMR321C	YMR321C	1.85	0	no
YDR533C	HSP31	1.83	4.18	no
YOR268C	YOR268C	1.82	0	no
YLR178C	TFS1	1.81	3.45	no
YDL022C-A	YDL022C-A	1.8	0	no
YFL062W	COS4	1.78	0	no
YPL223C	GRE1	1.77	3.8	no
YBL049W	MOH1	1.77	4.51	yes
YAL005C	SSA1	1.76	4.55	no
YDL222C	FMP45	1.73	3.93	yes
YIL113W	SDP1	1.73	0	no
YLR142W	PUT1	1.72	5.52	yes
YOL052C-A	DDR2	1.71	6.64	no
YNL042W-B	YNL042W-B	1.71	3.14	no
YER014C-A	BUD25	1.7	0	no
YPL240C	HSP82	1.7	6.2	no
YPL222C-A	YPL222C-A	1.69	0	no
Q0130	OLI1	1.67	0	no
YCL048W-A	YCL048W-A	1.66	6.26	no
YNL277W-A	YNL277W-A	1.65	0	no
YHR096C	HXT5	1.65	6.06	no
YBR054W	YRO2	1.62	0	yes
YJR022W	LSM8	1.62	3.51	no
YGR053C	YGR053C	1.6	3.36	yes
YEL039C	CYC7	1.59	5.99	yes
