## Supplemental Table 4 for "Inhibition of mitochondrial protein import and proteostasis by a pro-apoptotic lipid"

### Sheet: Info
Supplemental Table 4: SATAY underenriched gene functions upon t-2-hex stress
Shown are the genes with an enrichment factor of <-0.75 in the t-2-hex treated versus the mock-treated population
Gene ID, Gene name and description according to SGD
log2 Nº TN (t-2-hex / Control) = log2 value of transposon insertions comparing t-2-hex/mock treated cells
Control - Nº TN = transposon insertions in the mock treated population
Control - Nº Reads = total number of sequencing reads in the mock treated population
t-2-hex - Nº TN = transposon insertions in the t-2-hex treated population
t-2-hex - Nº Reads = total number of sequencing reads in the t-2-hex treated population

### Sheet: Data
Gene ID	Gene Symbol	Description	log2 Nº TN (t-2-hex / Control)	Control - Nº TN	Control - Nº Reads	t-2-hex - Nº TN	t-2-hex - Nº Reads
YER020W	GPA2	Nucleotide binding alpha subunit of the heterotrimeric G protein; interacts with the receptor Gpr1p, has signaling role in response to nutrients; required for the recruitment of Ras-GTP at the plasma membrane and in the nucleus	-1.374	49	672	4	3
YER004W	FMP52	Protein of unknown function; localized to the mitochondrial outer membrane; induced by treatment with 8-methoxypsoralen and UVA irradiation	-1.26	61	979	6	7
YGL013C	PDR1	Transcription factor that regulates the pleiotropic drug response; zinc cluster protein that is a master regulator involved in recruiting other zinc cluster proteins to pleiotropic drug response elements (PDREs) to fine tune the regulation of multidrug resistance genes; relocalizes to the cytosol in response to hypoxia; PDR1 has a paralog, PDR3, that arose from the whole genome duplication	-1.246	71	1006	8	19
YFL001W	DEG1	tRNA:pseudouridine synthase; introduces pseudouridines at position 38 or 39 in tRNA; also responsible for pseudouracil modification of some mRNAs; important for maintenance of translation efficiency and normal cell growth, localizes to both the nucleus and cytoplasm; non-essential for viability	-1.217	70	1440	7	18
YER014W	HEM14	Protoporphyrinogen oxidase; a mitochondrial enzyme that catalyzes the seventh step in the heme biosynthetic pathway, converting protoporphyrinogen IX to protoporphyrin IX; inhibited by diphenyl ether-type herbicides	-1.214	79	1430	10	71
YHR023W	MYO1	Type II myosin heavy chain; required for wild-type cytokinesis and cell separation; localizes to the actomyosin ring; binds to myosin light chains Mlc1p and Mlc2p through its IQ1 and IQ2 motifs respectively	-1.151	87	1767	12	33
YEL031W	SPF1	P-type ATPase, ion transporter of the ER membrane; required to maintain normal lipid and sterol composition of intracellular compartments and proper targeting of mitochondrial outer membrane tail-anchored proteins; involved in ER function and Ca2+ homeostasis; required for regulating Hmg2p degradation; confers sensitivity to a killer toxin (SMKT) produced by Pichia farinosa KK1; null mutation is …	-1.122	59	712	6	23
YAL039C	CYC3	Cytochrome c heme lyase (holocytochrome c synthase); attaches heme to apo-cytochrome c (Cyc1p or Cyc7p) in mitochondrial intermembrane space; human homolog HCCS implicated in microphthalmia with linear skin defects (MLS), and can complement yeast null mutant	-1.113	112	1938	17	61
YGL073W	HSF1	Trimeric heat shock transcription factor; activates multiple genes in response to highly diverse stresses and transient intracellular acidification; recognizes variable heat shock elements (HSEs) consisting of inverted NGAAN repeats; monitors translational status of cell through an RQC (Ribosomal Quality Control)-mediated translation-stress signal; involved in diauxic shift; posttranslationally r…	-1.045	33	388	2	2
YNL021W	HDA1	Putative catalytic subunit of a class II histone deacetylase complex; role in azole resistance via Hsp90p, and in the heat shock response; Hda1p interacts with the Hda2p-Hda3p subcomplex to form an active tetramer; deletion increases histone H2B, H3 and H4 acetylation; other members of the HDA1 histone deacetylase complex are Hda2p and Hda3p	-1.041	39	322	3	2
YCR017C	CWH43	GPI lipid remodelase; responsible for introducing ceramides into GPI anchors having a C26:0 fatty acid in sn-2 of the glycerol moiety; can also use lyso-GPI protein anchors and various base resistant lipids as substrates; contains 14-16 transmembrane segments and several putative glycosylation and phosphorylation sites; null mutation is synthetically lethal with pkc1 deletion	-1.016	80	1676	14	56
YDR011W	SNQ2	Plasma membrane ATP-binding cassette (ABC) transporter; multidrug transporter involved in multidrug resistance and resistance to singlet oxygen species	-1.015	95	2512	22	49
YJL187C	SWE1	Protein kinase that regulates the G2/M transition; negative regulator of the Cdc28p kinase; morphogenesis checkpoint kinase; positive regulator of sphingolipid biosynthesis via Orm2p; phosphorylates a tyrosine residue in the N-terminus of Hsp90 in a cell-cycle associated manner, thus modulating the ability of Hsp90 to chaperone a selected clientele; localizes to the nucleus and to the daughter si…	-0.999	27	334	1	0
YKR019C	IRS4	EH domain-containing protein; involved in regulating phosphatidylinositol 4,5-bisphosphate levels and autophagy; Irs4p and Tax4p bind and activate the PtdIns phosphatase Inp51p; Irs4p and Tax4p are involved in localizing Atg17p to the PAS; IRS4 has a paralog, TAX4, that arose from the whole genome duplication	-0.964	58	1065	8	19
YBR132C	AGP2	Plasma membrane regulator of polyamine and carnitine transport; has similarity to transporters but lacks transport activity; may act as a sensor that transduces environmental signals; has a positive or negative regulatory effect on transcription of many transporter genes	-0.962	24	196	1	0
YPL049C	DIG1	MAP kinase-responsive inhibitor of the Ste12p transcription factor; involved in the regulation of mating-specific genes and the invasive growth pathway; related regulators Dig1p and Dig2p bind to Ste12p; DIG1 has a paralog, DIG2, that arose from the whole genome duplication	-0.955	31	450	2	4
YAL011W	SWC3	Protein of unknown function; component of the SWR1 complex, which exchanges histone variant H2AZ (Htz1p) for chromatin-bound histone H2A; required for formation of nuclear-associated array of smooth endoplasmic reticulum known as karmellae	-0.953	26	216	1	0
YCL010C	SGF29	Component of the HAT/Core module of the SAGA, SLIK, and ADA complexes; HAT/Core module also contains Gcn5p, Ngg1p, and Ada2p; binds methylated histone H3K4; involved in transcriptional regulation through SAGA and TBP recruitment to target promoters and H3 acetylation	-0.943	70	1816	14	20
YGR089W	NNF2	Protein that exhibits physical and genetic interactions with Rpb8p; Rpb8p is a subunit of RNA polymerases I, II, and III; computational analysis of large-scale protein-protein interaction data suggests a role in chromosome segregation	-0.911	42	1038	8	8
YFR044C	DUG1	Cys-Gly metallo-di-peptidase; forms a complex with Dug2p and Dug3p to degrade glutathione (GSH) and other peptides containing a gamma-glu-X bond in an alternative pathway to GSH degradation by gamma-glutamyl transpeptidase (Ecm38p); human homolog CNDP2 can complement yeast dug1 mutant	-0.898	40	802	4	8
YEL053C	MAK10	Non-catalytic subunit of the NatC N-terminal acetyltransferase; required for replication of dsRNA virus; expression is glucose-repressible; human NatC ortholog, Naa35, requires co-expression of the human catalytic subunit, Naa30, to functionally complement the null allele	-0.873	35	575	3	5
YKR096W	ESL2	hEST1A/B (SMG5/6)-like protein; contributes to environment-sensing adaptive gene expression responses; Esl2p and Esl1p contain a 14-3-3-like domain and a putative PilT N-terminus ribonuclease domain; interacts with Pex14p; may interact with ribosomes, based on co-purification experiments; green fluorescent protein (GFP)-fusion protein localizes to the nucleus and cytoplasm; ESL2 has a paralog, ES…	-0.835	75	2540	16	43
YNL241C	ZWF1	Glucose-6-phosphate dehydrogenase (G6PD); catalyzes the first step of the pentose phosphate pathway; involved in adapting to oxidative stress; protein abundance increases in response to DNA replication stress; homolog of human G6PD which is deficient in patients with hemolytic anemia; human G6PD can complement yeast zwf1 null mutant	-0.834	35	512	5	12
YML029W	USA1	Scaffold subunit of the Hrd1p ubiquitin ligase; also promotes ligase oligomerization; involved in ER-associated protein degradation (ERAD); interacts with the U1 snRNP-specific protein, Snp1p	-0.817	79	1080	17	65
YPL008W	CHL1	Probable DNA helicase; involved in sister-chromatid cohesion and genome integrity and interstrand cross-link repair; interacts with ECO1 and CTF18; mutants are defective in silencing, rDNA recombination, aging and the heat shock response; FANCJ-like helicase family member; mutations in the human homolog, DDX11/ChLR1, cause Warsaw breakage syndrome	-0.805	51	1127	8	29
YJL004C	SYS1	Integral membrane protein of the Golgi; required for targeting of the Arf-like GTPase Arl3p to the Golgi; multicopy suppressor of ypt6 null mutation	-0.789	40	918	5	12
YBL017C	PEP1	Type I transmembrane sorting receptor for multiple vacuolar hydrolases; cycles between the late-Golgi and prevacuolar endosome-like compartments	-0.782	57	1248	14	28
YNL005C	MRP7	Mitochondrial ribosomal protein of the large subunit; involved together with Mrpl35p in assembly of cytochrome c oxidase	-0.763	48	749	8	34
YKR013W	PRY2	Sterol binding protein involved in the export of acetylated sterols; role in sterol export is redundant with that of PRY1; redundant role with PRY1 and PRY3 in the export of free fatty acids; may be involved in detoxification of hydrophobic compounds; secreted glycoprotein and member of the CAP protein superfamily (cysteine-rich secretory proteins (CRISP), antigen 5, and pathogenesis related 1 pr…	-0.761	56	660	10	64
YAL061W	BDH2	Putative medium-chain alcohol dehydrogenase with similarity to BDH1; transcription induced by constitutively active PDR1 and PDR3	-0.755	57	1252	9	35
YIL005W	EPS1	ER protein with chaperone and co-chaperone activity; involved in retention of resident ER proteins; has a role in recognizing proteins targeted for ER-associated degradation (ERAD), member of the protein disulfide isomerase family	-0.751	64	1167	14	83
