## Supplemental Table 5 for "Inhibition of mitochondrial protein import and proteostasis by a pro-apoptotic lipid"

### Sheet: Info
Supplemental Table 5: SATAY enriched gene functions upon t-2-hex stress
Shown are the genes with an enrichment factor of >1.5 in the t-2-hex treated versus the mock-treated population
Gene ID, Gene name and description according to SGD
log2 Nº TN (t-2-hex / Control) = log2 value of transposon insertions comparing t-2-hex/mock treated cells
Control - Nº TN = transposon insertions in the mock treated population
Control - Nº Reads = total number of sequencing reads in the mock treated population
t-2-hex - Nº TN = transposon insertions in the t-2-hex treated population
t-2-hex - Nº Reads = total number of sequencing reads in the t-2-hex treated population

### Sheet: Data
Gene ID	Gene Symbol	Description	log2 Nº TN (t-2-hex / Control)	Control - Nº TN	Control - Nº Reads	t-2-hex - Nº TN	t-2-hex - Nº Reads
YMR021C	MAC1	Copper-sensing transcription factor; involved in regulation of genes required for high affinity copper transport; required for regulation of yeast copper genes in response to DNA-damaging agents; undergoes changes in redox state in response to changing levels of copper or MMS	3.12	22	276	86	2045
YIL128W	MET18	Component of cytosolic iron-sulfur protein assembly (CIA) machinery; acts at a late step of Fe-S cluster assembly; forms the CIA targeting complex with Cia1p and Cia2p that directs Fe-S cluster incorporation and maturation of a subset of cytosolic and nuclear proteins involved in methionine biosynthesis, DNA replication and repair, transcription, and telomere maintenance; ortholog of human MMS19	2.49	14	175	36	469
YIL094C	LYS12	Homo-isocitrate dehydrogenase; an NAD-linked mitochondrial enzyme required for the fourth step in the biosynthesis of lysine, in which homo-isocitrate is oxidatively decarboxylated to alpha-ketoadipate	2.46	2	1	10	117
YLR214W	FRE1	Ferric reductase and cupric reductase; reduces siderophore-bound iron and oxidized copper prior to uptake by transporters; expression induced by low copper and iron levels	2.299	255	107425	511	7219363
YLR215C	CDC123	Assembly factor for the eIF2 translation initiation factor complex; regulates translational initiation; conserved residues of this ATP-Grasp protein that bind to ATP-Mg2+ in the pombe ortholog are required for complex assembly in budding yeast; interaction with eIF2 subunit Gcd11p facilitates complex assembly and activity; required for the START transition and timely progression through G2; regul…	2.296	3	2	11	127
YDR034C	LYS14	Transcriptional activator involved in regulating lysine biosynthesis; involved in the regulation of genes of the lysine biosynthesis pathway; requires 2-aminoadipate semialdehyde as co-inducer	2.204	16	88	34	361
YOR131C	YOR131C	Putative haloacid dehalogenase-like hydrolase; non-essential gene; overexpression causes a cell cycle delay or arrest; protein abundance increases in response to DNA replication stress	2.05	1	0	7	24
YKL046C	DCW1	Putative mannosidase; GPI-anchored membrane protein required for cell wall biosynthesis in bud formation;homologous to Dfg5p	2.025	32	1066	59	1694
YOR130C	ORT1	Ornithine transporter of the mitochondrial inner membrane; exports ornithine from mitochondria as part of arginine biosynthesis; functionally complemented by human ortholog, SLC25A15, which is associated with hyperammonaemia-hyperornithinaemia-homocitrullinuria (HHH) syndrome, but HHH-associated variants fail to complement	2.012	2	1	6	35
YHR206W	SKN7	Nuclear response regulator and transcription factor; physically interacts with the Tup1-Cyc8 complex and recruits Tup1p to its targets; part of a branched two-component signaling system; required for optimal induction of heat-shock genes in response to oxidative stress; involved in osmoregulation; relocalizes to the cytosol in response to hypoxia; SKN7 has a paralog, HMS2, that arose from the who…	1.978	26	399	44	1068
YJL200C	ACO2	Putative mitochondrial aconitase isozyme; similarity to Aco1p, an aconitase required for the TCA cycle; expression induced during growth on glucose, by amino acid starvation via Gcn4p, and repressed on ethanol	1.972	27	689	41	371
YPR069C	SPE3	Spermidine synthase; involved in biosynthesis of spermidine and also in biosynthesis of pantothenic acid; spermidine is required for growth of wild-type cells	1.971	1	0	7	13
YGL238W	CSE1	Nuclear envelope protein that acts as a recycling factor; mediates the nuclear export of Srp1p (importin alpha) back to the cytoplasm after its import substrates have been released into the nucleoplasm, thereby allowing the participation of Srp1p in multiple rounds of nuclear import; required for accurate chromosome segregation; homolog of metazoan CAS and human CSE1L, overexpression of which is …	1.948	2	1	7	14
YLR048W	RPS0B	Protein component of the small (40S) ribosomal subunit; RPS0B has a paralog, RPS0A, that arose from the whole genome duplication; required for maturation of 18S rRNA along with Rps0Ap; deletion of either RPS0 gene reduces growth rate, deletion of both genes is lethal; homologous to human ribosomal protein SA and bacterial S2	1.934	0	0	3	8
YDR500C	RPL37B	Ribosomal 60S subunit protein L37B; required for processing of 27SB pre-rRNA and formation of stable 66S assembly intermediates; protein abundance increases in response to DNA replication stress; homologous to mammalian ribosomal protein L37, no bacterial homolog; RPL37B has a paralog, RPL37A, that arose from the whole genome duplication	1.919	1	0	4	25
YKL009W	MRT4	Protein involved in mRNA turnover and ribosome assembly; required at post-transcriptional step for efficient retrotransposition; localizes to the nucleolus	1.918	5	18	14	122
YLR185W	RPL37A	Ribosomal 60S subunit protein L37A; required for processing of 27SB pre-rRNA and formation of stable 66S assembly intermediates; homologous to mammalian ribosomal protein L37, no bacterial homolog; RPL37A has a paralog, RPL37B, that arose from the whole genome duplication	1.912	3	2	6	21
YJL085W	EXO70	Subunit of the exocyst complex; the exocyst mediates polarized targeting and tethering of post-Golgi secretory vesicles to active sites of exocytosis prior to SNARE-mediated fusion; PtdIns[4,5]P2-binding protein that localizes to exocytic sites in an actin-independent manner, targeting and anchoring the exocyst with Sec3p; involved in exocyst assembly; direct downstream effector of Rho3p and Cdc4…	1.907	0	0	4	5
YBR290W	BSD2	Heavy metal ion homeostasis protein; facilitates trafficking of Smf1p and Smf2p metal transporters to vacuole where they are degraded; acts as an adaptor protein with Rsp5p in the regulated endocytosis of Smf1p and is itself ubiquitylated by Rsp5p; controls metal ion transport, prevents metal hyperaccumulation, functions in copper detoxification	1.896	14	198	26	387
YMR269W	TMA23	Nucleolar protein implicated in ribosome biogenesis; deletion extends chronological lifespan	1.893	1	0	4	8
YML067C	ERV41	Protein localized to COPII-coated vesicles; forms a complex with Erv46p; involved in the membrane fusion stage of transport; has homology to human ERGIC2 (PTX1) protein	1.859	15	124	24	215
YJL030W	MAD2	Component of the spindle-assembly checkpoint complex; delays onset of anaphase in cells with defects in mitotic spindle assembly; forms a complex with Mad1p; regulates APC/C activity during prometaphase and metaphase of meiosis I; gene dosage imbalance between MAD1 and MAD2 leads to chromosome instability	1.858	34	332	55	803
YNL207W	RIO2	Essential serine kinase involved in the processing of 20S pre-rRNA; involved in the processing of the 20S pre-rRNA into mature 18S rRNA; has similarity to Rio1p	1.834	2	2	5	12
YDR189W	SLY1	Hydrophilic protein involved in ER/Golgi vesicle trafficking; SM (Sec1/Munc-18) family protein that binds the tSNARE Sed5p and stimulates its assembly into a trans-SNARE membrane-protein complex	1.826	0	0	3	4
YPL250W-A	YPL250W-A	Dubious open reading frame; unlikely to encode a functional protein, based on available experimental and comparative sequence data; almost completely overlaps the verified ORF RPL36B/YPL249C-A; identified by fungal homology and RT-PCR	1.819	1	0	4	5
YBR078W	ECM33	GPI-anchored protein involved in efficient glucose uptake; possible role in apical bud growth; GPI-anchoring on the plasma membrane crucial to function; phosphorylated in mitochondria; similar to Sps2p; ECM33 has a paralog, PST1, that arose from the whole genome duplication	1.818	60	2219	90	3314
YOR277C	YOR277C	Dubious open reading frame; unlikely to encode a functional protein, based on available experimental and comparative sequence data; almost completely overlaps the verified gene CAF20	1.817	1	0	6	6
YDR471W	RPL27B	Ribosomal 60S subunit protein L27B; homologous to mammalian ribosomal protein L27, no bacterial homolog; RPL27B has a paralog, RPL27A, that arose from the whole genome duplication	1.81	2	9	8	29
YDR173C	ARG82	Inositol polyphosphate multikinase (IPMK); sequentially phosphorylates Ins(1,4,5)P3 to form Ins(1,3,4,5,6)P5; also has diphosphoinositol polyphosphate synthase activity; regulates genes responsive to arginine, phosphate, and nitrogen; needed by most [PSI+] variants for prion propagation	1.797	0	0	5	4
YOL133W	HRT1	RING-H2 domain core subunit of multiple ubiquitin ligase complexes; subunit of Skp1-Cullin-F-box (SCF) that tethers the Cdc34p (E2) and Cdc53p (cullin) SCF subunits, and is required for degradation of Gic2p, Far1p, Sic1p and Cln2p; subunit of the Rtt101p-Mms1p-Mms22p ubiquitin ligase that stabilizes replication forks after DNA lesions; subunit of the Cul3p-Elc1p-Ela1p ubiquitin ligase involved in…	1.792	1	0	4	4
YPL266W	DIM1	Essential 18S rRNA dimethylase (dimethyladenosine transferase); responsible for conserved m6(2)Am6(2)A dimethylation in 3'-terminal loop of 18S rRNA, part of 90S and 40S pre-particles in nucleolus, involved in pre-ribosomal RNA processing; human homolog DIMT1 complements yeast dim1 mutant	1.7868	2	1	5	6
YGL171W	ROK1	RNA-dependent ATPase; involved in pre-rRNA processing at sites A0, A1, and A2, and in control of cell cycle progression; contains two upstream open reading frames (uORFs) in 5' untranslated region which regulate translation	1.7825	3	2	5	12
YLR058C	SHM2	Cytosolic serine hydroxymethyltransferase; converts serine to glycine plus 5,10 methylenetetrahydrofolate; major isoform involved in generating precursors for purine, pyrimidine, amino acid, and lipid biosynthesis	1.775	1	0	4	4
YDR322W	MRPL35	Mitochondrial ribosomal protein of the large subunit; involved together with Mrp7p in assembly of cytochrome c oxidase	1.764	2	1	8	11
YPL175W	SPT14	UDP-glycosyltransferase subunit of the GPI-GnT complex; UDP-GlcNAc-binding and catalytic subunit of the enzyme that mediates the first step in glycosylphosphatidylinositol (GPI) biosynthesis, mutations cause defects in transcription and in biogenesis of cell wall proteins	1.7477	4	3	7	60
YHR005C	GPA1	Subunit of G protein involved in pheromone response; GTP-binding alpha subunit of heterotrimeric G protein; negatively regulates mating pathway by sequestering G(beta)gamma and triggering an adaptive response; activates Vps34p at endosome; protein abundance increases in response to DNA replication stress; mutations in human homolog GNAS associated with McCune-Albright syndrome	1.746	1	0	4	7
YOR236W	DFR1	Dihydrofolate reductase involved in tetrahydrofolate biosynthesis; required for respiratory metabolism; mutation is functionally complemented by human DHFR	1.7446	2	2	5	9
YOR270C	VPH1	Subunit a of the vacuolar-ATPase V0 domain; encodes one of two isoforms, located in vacuolar V-ATPase complexes while STV1 encodes the second isoform and is located in Golgi and endosomal V-ATPase complexes; interaction with PI(3,5)P2 increases V-ATPase activity and contributes to hyperosmotic stress tolerance; relative distribution to the vacuolar membrane decreases upon DNA replication stress; …	1.7419	0	0	2	5
YOL069W	NUF2	Component of the kinetochore-associated Ndc80 complex; involved in chromosome segregation, spindle checkpoint activity, and kinetochore clustering; evolutionarily conserved; other members include Ndc80p, Nuf2p, Spc24p, and Spc25p	1.74	1	0	3	3
YGL211W	NCS6	Protein required for uridine thiolation of Gln, Lys, and Glu tRNAs; required for the thiolation of uridine at the wobble position of Gln, Lys, and Glu tRNAs; has a role in urmylation and in invasive and pseudohyphal growth; inhibits replication of Brome mosaic virus in S. cerevisiae	1.734	7	11	12	147
YDR361C	BCP1	Essential nuclear chaperone for ribosomal protein Rpl23p; involved in nuclear export of Mss4p; Mss4p is a lipid kinase that generates phosphatidylinositol 4,5-biphosphate and plays a role in actin cytoskeleton organization and vesicular transport	1.72	2	1	6	9
YPL044C	YPL044C	Dubious open reading frame; unlikely to encode a functional protein, based on available experimental and comparative sequence data; partially overlaps the verified gene NOP4/YPL043W	1.7122	2	1	3	18
YGR208W	SER2	Phosphoserine phosphatase of the phosphoglycerate pathway; involved in serine and glycine biosynthesis, expression is regulated by the available nitrogen source	1.7114	1	0	4	3
YPR102C	RPL11A	Ribosomal 60S subunit protein L11A; expressed at twice the level of Rpl11Bp; involved in ribosomal assembly; depletion causes degradation of 60S proteins and RNA; homologous to mammalian ribosomal protein L11 and bacterial L5; RPL11A has a paralog, RPL11B, that arose from the whole genome duplication	1.7106	0	0	3	2
YNL016W	PUB1	Poly (A)+ RNA-binding protein; abundant mRNP-component protein that binds mRNA and is required for stability of many mRNAs; component of glucose deprivation induced stress granules, involved in P-body-dependent granule assembly; implicated in regulation of translation; carries Q/N-rich domain at C- terminus, identified as candidate prion; human homolog Tia1 is critical for normal synaptic plastic…	1.7016	23	255	32	331
YGL190C	CDC55	Regulatory subunit B of protein phosphatase 2A (PP2A); Zds1p/2p-dependent localization to cytoplasm promotes mitotic entry; localization to nucleus prevents mitotic exit; required for correct nuclear division, chromosome segregation during achiasmate meiosis; maintains nucleolar sequestration of Cdc14p in early meiosis; limits formation of PP2A-Rts1p holocomplexes to ensure timely dissolution of …	1.698	3	2	3	2
YJL153C	INO1	Inositol-3-phosphate synthase; involved in synthesis of inositol phosphates and inositol-containing phospholipids; transcription is coregulated with other phospholipid biosynthetic genes by Ino2p and Ino4p, which bind the UASINO DNA element	1.6856	3	2	6	18
YOR075W	UFE1	t-SNARE protein required for retrograde vesicular traffic; involved in Sey1p-independent homotypic ER fusion; required for efficient nuclear fusion during mating; forms a complex with the SNAREs Sec22p, Sec20p and Use1p to mediate fusion of Golgi-derived vesicles at the ER	1.6843	0	0	3	2
YDR170C	SEC7	Guanine nucleotide exchange factor (GEF) for ADP ribosylation factors; involved in proliferation of the Golgi, intra-Golgi transport and ER-to-Golgi transport; found in the cytoplasm and on Golgi-associated coated vesicles	1.68	5	21	11	16
YMR090W	YMR090W	Putative protein of unknown function; similar to DTDP-glucose 4,6-dehydratases; GFP-fusion protein localizes to the cytoplasm; up-regulated in response to the fungicide mancozeb; not essential for viability	1.6778	3	3	4	13
YBR262C	MIC12	Component of the MICOS complex; MICOS (formerly MINOS or MitOS) is a mitochondrial inner membrane complex that extends into the intermembrane space and has a role in the maintenance of crista junctions, inner membrane architecture, and formation of contact sites to the outer membrane; forms a subcomplex with Mic10p and Mic27p whose assembly and stability requires cardiolipin	1.6749	2	1	4	25
YGL097W	SRM1	Nucleotide exchange factor for Gsp1p; localizes to the nucleus, required for nucleocytoplasmic trafficking of macromolecules; suppressor of the pheromone response pathway; potentially phosphorylated by Cdc28p; human homolog of the RAN GEF, RCC1, can complement a temperature sensitive point mutant	1.6715	1	0	4	5
YDR321W	ASP1	Cytosolic L-asparaginase, involved in asparagine catabolism; catalyzes hydrolysis of L-asparagine to aspartic acid and ammonia; important enzyme for the treatment of acute lymphoblastic leukemia; has low glutaminase activity and dependence; synthesized constitutively	1.671	5	40	7	78
YOR174W	MED4	Subunit of the RNA polymerase II mediator complex; associates with core polymerase subunits to form the RNA polymerase II holoenzyme; essential for transcriptional regulation	1.6688	4	8	7	15
YDR389W	SAC7	GTPase activating protein (GAP) for Rho1p; regulator of a Tor2p-mediated, Rho1p GTPase switch that controls organization of the actin cytoskeleton; negative regulator of the RHO1-PKC1-MAPK cell integrity (CWI) and membrane fluidity homeostasis signaling pathways; potential Cdc28p substrate; SAC7 has a paralog, BAG7, that arose from the whole genome duplication	1.666	30	417	40	576
YBL084C	CDC27	Subunit of the Anaphase-Promoting Complex/Cyclosome (APC/C); APC/C is a ubiquitin-protein ligase required for degradation of anaphase inhibitors, including mitotic cyclins, during the metaphase/anaphase transition	1.6658	4	3	6	47
YBL076C	ILS1	Cytoplasmic isoleucine-tRNA synthetase; target of the G1-specific inhibitor reveromycin A	1.657	1	0	4	3
YNL019C	YNL019C	Putative protein of unknown function; expression induced during heat stress; YNL019C has a paralog, YNL033W, that arose from a segmental duplication	1.6538	3	5	6	6
YOR259C	RPT4	ATPase of the 19S regulatory particle of the 26S proteasome; one of six ATPases of the regulatory particle; involved in degradation of ubiquitinated substrates; contributes preferentially to ERAD; required for spindle pole body duplication; mainly nuclear localization	1.651	0	0	3	2
YNL162W	RPL42A	Ribosomal 60S subunit protein L42A; homologous to mammalian ribosomal protein L36A, no bacterial homolog; RPL42A has a paralog, RPL42B, that arose from the whole genome duplication	1.649	2	1	4	8
YGR200C	ELP2	Subunit of Elongator complex; binds to microtubules via conserved alkaline residues; has two seven-bladed WD40 β propellers; Elongator complex is required for modification of wobble nucleosides in tRNA; target of Kluyveromyces lactis zymocin	1.6485	12	104	18	100
YDR380W	ARO10	Phenylpyruvate decarboxylase; catalyzes decarboxylation of phenylpyruvate to phenylacetaldehyde, which is the first specific step in the Ehrlich pathway; involved in protein N-terminal Met and Ala catabolism	1.642	7	22	10	57
YDR010C	YDR010C	Putative protein of unknown function; conserved across S. cerevisiae strains	1.634	109	3543	143	5598
YOR148C	SPP2	Essential protein that promotes the first step of splicing; required for the final stages of spliceosome maturation and activation; interacts with Prp2p, which may release Spp2p from the spliceosome following the first cleavage reaction; stimulates Prp2p ATPase activity	1.626	1	0	2	2
YBR237W	PRP5	RNA helicase in the DEAD-box family; necessary for prespliceosome formation, bridges U1 and U2 snRNPs and enables stable U2 snRNP association with intron RNA	1.6233	3	2	6	6
YNL151C	RPC31	RNA polymerase III subunit C31	1.621	2	1	5	4
YPL096C-A	ERI1	Endoplasmic reticulum membrane protein that binds and inhibits Ras2p; binds to and inhibits GTP-bound Ras2p at the endoplasmic reticulum (ER); component of the GPI-GnT complex which catalyzes the first step in GPI-anchor biosynthesis; probable homolog of mammalian PIG-Y protein	1.619	3	2	6	7
YKL045W	PRI2	Subunit of DNA primase; DNA primase is required for DNA synthesis and double-strand break repair	1.6182	0	0	2	1
YLR062C	BUD28	Dubious open reading frame; unlikely to encode a functional protein, based on available experimental and comparative sequence data; not conserved in closely related Saccharomyces species; 98% of ORF overlaps the verified gene RPL22A; diploid mutant displays a weak budding pattern phenotype in a systematic assay	1.613	1	0	3	3
YMR309C	NIP1	eIF3c subunit of the eukaryotic translation initiation factor 3 (eIF3); involved in the assembly of preinitiation complex and start codon selection; eIF3 is also involved in programmed stop codon readthrough	1.6126	3	2	5	4
YGL143C	MRF1	Mitochondrial translation release factor; involved in stop codon recognition and hydrolysis of the peptidyl-tRNA bond during mitochondrial translation; lack of MRF1 causes mitochondrial genome instability	1.6117	4	3	6	10
YBR082C	UBC4	Ubiquitin-conjugating enzyme (E2); key E2 partner with Ubc1p for the anaphase-promoting complex (APC); mediates degradation of abnormal or excess proteins, including calmodulin and histone H3; regulates levels of DNA Polymerase-{alpha} to promote efficient and accurate DNA replication; interacts with many SCF ubiquitin protein ligases; component of the cellular stress response; UBC4 has a paralog…	1.606	5	5	9	9
YJR016C	ILV3	Dihydroxyacid dehydratase; putative 2Fe-2S protein; catalyzes third step in the common pathway leading to biosynthesis of branched-chain amino acids	1.604	2	1	3	3
YFL037W	TUB2	Beta-tubulin; associates with alpha-tubulin (Tub1p and Tub3p) to form tubulin dimer, which polymerizes to form microtubules; mutation in human ortholog is associated with congenital fibrosis of the extraocular muscles (CFEOM) with polymicrogyria	1.6016	2	1	4	4
YKR079C	TRZ1	tRNA 3'-end processing endonuclease tRNase Z; also localized to mitochondria and interacts genetically with Rex2 exonuclease; homolog of the human candidate prostate cancer susceptibility gene ELAC2	1.595	1	0	4	4
YPR190C	RPC82	RNA polymerase III subunit C82	1.5947	3	3	6	7
YJL013C	MAD3	Subunit of spindle-assembly checkpoint complex; involved in delaying anaphase onset in cells with defects in mitotic spindle assembly; pseudosubstrate inhibitor of APC(Cdc20), the anaphase promoting complex involved in securin (Pds1p) turnover; MAD3 has a paralog, BUB1, that arose from the whole genome duplication	1.5922	98	2146	115	2885
YIL049W	DFG10	Probable polyprenol reductase; catalyzes conversion of polyprenol to dolichol, the precursor for N-glycosylation; involved in filamentous growth; mutations in human homolog SRD5A3 confer CDG (Congenital Disorders of Glycosylation); human SRD5A3 can complement yeast null mutant	1.589	9	23	12	69
YKR094C	RPL40B	Ubiquitin-ribosomal 60S subunit protein L40B fusion protein; cleaved to yield ubiquitin and ribosomal protein L40B; ubiquitin may facilitate assembly of the ribosomal protein into ribosomes; homologous to mammalian ribosomal protein L40, no bacterial homolog; RPL40B has a paralog, RPL40A, that arose from the whole genome duplication	1.588	7	16	8	41
YBR049C	REB1	RNA polymerase I enhancer binding protein; DNA binding protein that binds to genes transcribed by both RNA polymerase I and RNA polymerase II; required for termination of RNA polymerase I transcription; Reb1p bound to DNA acts to block RNA polymerase II readthrough transcription	1.586	2	1	6	5
YFL049W	SWP82	Member of the SWI/SNF chromatin remodeling complex; has an as yet unidentified role in the complex; has identifiable counterparts in closely related yeast species; abundantly expressed in many growth conditions; paralog of Npl6p; relocates to the cytosol under hypoxic conditions	1.586	32	693	41	679
YFR052W	RPN12	Subunit of the 19S regulatory particle of the 26S proteasome lid; synthetically lethal with RPT1, which is an ATPase component of the 19S regulatory particle; physically interacts with Nob1p and Rpn3p; protein abundance increases in response to DNA replication stress	1.5859	4	10	7	65
YHR041C	SRB2	Subunit of the RNA polymerase II mediator complex; associates with core polymerase subunits to form the RNA polymerase II holoenzyme; general transcription factor involved in telomere maintenance	1.585	3	2	4	4
YLR316C	TAD3	Subunit of tRNA-specific adenosine-34 deaminase; forms a heterodimer with Tad2p that converts adenosine to inosine at the wobble position of several tRNAs	1.584	0	0	3	2
YOL072W	THP1	Nuclear pore-associated protein; component of TREX-2 complex (Sac3p-Thp1p-Sus1p-Cdc31p) involved in transcription elongation and mRNA export from the nucleus; involved in post-transcriptional tethering of active genes to the nuclear periphery and to non-nascent mRNP; contains a PAM domain implicated in protein-protein binding	1.582	1	0	3	2
YHR111W	UBA4	E1-like protein that activates Urm1p before urmylation; also acts in thiolation of the wobble base of cytoplasmic tRNAs by adenylating and then thiolating Urm1p; receives sulfur from Tum1p	1.5799	10	31	13	99
YLR441C	RPS1A	Ribosomal protein of the small (40S) subunit; homologous to mammalian ribosomal protein S3A, no bacterial homolog; RPS1A has a paralog, RPS1B, that arose from the whole genome duplication	1.5789	3	4	6	12
YNL314W	DAL82	Positive regulator of allophanate inducible genes; binds a dodecanucleotide sequence upstream of all genes that are induced by allophanate; contains an UISALL DNA-binding, a transcriptional activation, and a coiled-coil domain	1.5779	9	170	10	78
YPL249C-A	RPL36B	Ribosomal 60S subunit protein L36B; binds to 5.8 S rRNA; homologous to mammalian ribosomal protein L36, no bacterial homolog; RPL36B has a paralog, RPL36A, that arose from the whole genome duplication	1.5747	2	2	4	5
YOR290C	SNF2	Catalytic subunit of the SWI/SNF chromatin remodeling complex; involved in transcriptional regulation; contains DNA-stimulated ATPase activity; functions interdependently in transcriptional activation with Snf5p and Snf6p	1.573	25	403	28	1390
YEL054C	RPL12A	Ribosomal 60S subunit protein L12A; rpl12a rpl12b double mutant exhibits slow growth and slow translation; homologous to mammalian ribosomal protein L12 and bacterial L11; RPL12A has a paralog, RPL12B, that arose from the whole genome duplication	1.57	4	5	6	12
YJL074C	SMC3	Subunit of the multiprotein cohesin complex; required for sister chromatid cohesion in mitotic cells; also required, with Rec8p, for cohesion and recombination during meiosis; phylogenetically conserved SMC chromosomal ATPase family member	1.5608	4	3	5	8
YNL137C	NAM9	Mitochondrial ribosomal component of the small subunit	1.5585	3	4	6	9
YMR080C	NAM7	ATP-dependent RNA helicase of the SFI superfamily; involved in nonsense mediated mRNA decay; required for efficient translation termination at nonsense codons and targeting of NMD substrates to P-bodies; binds to the small ribosomal subunit via an interaction with Rps26; forms cytoplasmic foci upon DNA replication stress	1.557	21	199	26	192
YPR165W	RHO1	GTP-binding protein of the rho subfamily of Ras-like proteins; involved in establishment of cell polarity; regulates protein kinase C (Pkc1p) and the cell wall synthesizing enzyme 1,3-beta-glucan synthase (Fks1p and Gsc2p)	1.555	0	0	2	1
YMR062C	ARG7	Mitochondrial ornithine acetyltransferase; catalyzes the fifth step in arginine biosynthesis; also possesses acetylglutamate synthase activity, regenerates acetylglutamate while forming ornithine	1.554	19	326	27	223
YLR177W	YLR177W	Putative protein of unknown function; phosphorylated by Dbf2p-Mob1p in vitro; some strains contain microsatellite polymophisms at this locus; not an essential gene; YLR177W has a paralog, PSP1, that arose from the whole genome duplication	1.5537	16	88	18	102
YGL203C	KEX1	Cell death protease essential for hypochlorite-induced apoptosis; involved in the processing of killer toxin and alpha factor precursor; cleaves Lys and Arg residues from the C-terminus of peptides and proteins	1.5508	17	257	23	307
YKL006W	RPL14A	Ribosomal 60S subunit protein L14A; N-terminally acetylated; homologous to mammalian ribosomal protein L14, no bacterial homolog; RPL14A has a paralog, RPL14B, that arose from the whole genome duplication	1.55	2	2	3	2
YOL144W	NOP8	Nucleolar protein required for 60S ribosomal subunit biogenesis	1.548	7	24	11	45
YPR143W	RRP15	Nucleolar protein; constituent of pre-60S ribosomal particles; required for proper processing of the 27S pre-rRNA at the A3 and B1 sites to yield mature 5.8S and 25S rRNAs	1.547	2	1	4	12
YKL165C	MCD4	Protein involved in GPI anchor synthesis; multimembrane-spanning protein that localizes to the endoplasmic reticulum; highly conserved among eukaryotes; GPI stands for glycosylphosphatidylinositol	1.546	4	26	7	10
YHR077C	NMD2	Protein involved in the nonsense-mediated mRNA decay (NMD) pathway; interacts with Nam7p and Upf3p; involved in telomere maintenance	1.54	34	399	40	371
YOR335C	ALA1	Cytoplasmic and mitochondrial alanyl-tRNA synthetase; required for protein synthesis; point mutation (cdc64-1 allele) causes cell cycle arrest at G1; lethality of null mutation is functionally complemented by human homolog AARS; mutations in human homolog AARS are associated with autoimmune disease polymyositis/dermatomyositis and with hereditary peripheral neuropathy, CharcotMarieTooth (CMT) dis…	1.536	1	0	2	1
YNL247W	CRS1	Cysteinyl-tRNA synthetase; CRS1 has two in-frame start codons resulting in a shorter isoform that is retained in the cytosol and a longer form that is mitochondrial; may interact with ribosomes, based on co-purification experiments; human gene CARS allows growth of the yeast haploid null mutant after sporulation of a heterozygous diploid	1.5343	2	1	4	3
YCL056C	PEX34	Protein that regulates peroxisome populations; peroxisomal integral membrane protein; interacts with Pex11p, Pex25p, and Pex27p to control both constitutive peroxisome division and peroxisome morphology and abundance during peroxisome proliferation	1.534	5	9	5	17
YLR314C	CDC3	Component of the septin ring that is required for cytokinesis; septins are GTP-binding proteins that assemble with other septins into rod-like complexes that can associate with other rods to form filament polymers; septin rings at the mother-bud neck act as scaffolds for recruiting factors needed for cell division and as barriers to prevent diffusion of specific proteins between mother and daught…	1.5339	3	2	4	3
YIL091C	UTP25	Nucleolar protein; required for 35S pre-RNA processing and 40S ribosomal subunit biogenesis	1.5325	3	2	6	5
YDL082W	RPL13A	Ribosomal 60S subunit protein L13A; not essential for viability; homologous to mammalian ribosomal protein L13, no bacterial homolog; RPL13A has a paralog, RPL13B, that arose from the whole genome duplication	1.5317	7	16	9	34
YNL165W	YNL165W	Putative protein of unknown function; YNL165W is not an essential gene	1.526	12	64	14	150
YLR069C	MEF1	Mitochondrial elongation factor involved in translational elongation	1.5233	5	4	8	13
YML073C	RPL6A	Ribosomal 60S subunit protein L6A; N-terminally acetylated; binds 5.8S rRNA; homologous to mammalian ribosomal protein L6, no bacterial homolog; RPL6A has a paralog, RPL6B, that arose from the whole genome duplication	1.523	2	23	4	8
YKL104C	GFA1	Glutamine-fructose-6-phosphate amidotransferase; catalyzes the formation of glucosamine-6-P and glutamate from fructose-6-P and glutamine in the first step of chitin biosynthesis; GFA1 has a paralogous region, comprising ORFs YMR084W-YMR085W, that arose from the whole genome duplication	1.519	2	1	4	3
YPR166C	MRP2	Mitochondrial ribosomal protein of the small subunit	1.519	0	0	1	0
YPL076W	GPI2	Protein involved in the synthesis of GlcNAc-PI; GlcNAc-PI is the first intermediate in the synthesis of glycosylphosphatidylinositol (GPI) anchors; homologous to the human PIG-C protein; GlcNAc-PI stands for N-acetylglucosaminyl phosphatidylinositol	1.512	7	38	7	56
YHR065C	RRP3	Protein involved in rRNA processing; required for maturation of the 35S primary transcript of pre-rRNA and for cleavage leading to mature 18S rRNA; homologous to eIF-4a, which is a DEAD box RNA-dependent ATPase with helicase activity	1.5113	3	5	5	8
YLR061W	RPL22A	Ribosomal 60S subunit protein L22A; required for translation of long 5' UTR of IME1 mRNA and meiotic entry; required for the oxidative stress response, pseudohyphal and invasive growth; homologous to mammalian ribosomal protein L22, no bacterial homolog; RPL22A has a paralog, RPL22B, that arose from the whole genome duplication	1.5096	2	1	3	3
YML014W	TRM9	tRNA methyltransferase; catalyzes modification of wobble bases in tRNA anticodons to 2, 5-methoxycarbonylmethyluridine and 5-methoxycarbonylmethyl-2-thiouridine; may act as part of a complex with Trm112p; deletion mutation increases translational infidelity, including amino acid misincorporation and -1 frameshifting, and also confers resistance to zymocin; null mutant displays activation of stres…	1.508	39	750	40	438
YIR037W	HYR1	Glutathione peroxidase; functions as hydroperoxide receptor to sense intracellular hydroperoxide levels and transduce redox signal to Yap1p transcription factor; glutathione peroxidase activity is neuroprotective in models of Huntington's disease; HYR1 has a paralog, GPX1, that arose from the whole genome duplication	1.507	6	34	9	42
YLR060W	FRS1	Beta subunit of cytoplasmic phenylalanyl-tRNA synthetase; forms a tetramer with Frs2p to generate active enzyme; able to hydrolyze mis-aminoacylated tRNA-Phe, which could contribute to translational quality control	1.5049	3	2	4	3
YIR010W	DSN1	Essential component of the outer kinetochore MIND complex; joins kinetochore subunits contacting DNA to those contacting microtubules; phosphorylation promotes interaction between outer and inner kinetochore proteins; kinetochore receptor for monopolin, via interaction with Csm1p; essential for both meiotic and mitotic chromosome segregation; MIND complex consists of Mtw1p, Nnf1p, Nsl1p and Dsn1p…	1.5039	9	90	12	88
YBR256C	RIB5	Riboflavin synthase; catalyzes the last step of the riboflavin biosynthesis pathway	1.5036	3	12	4	45
YOR151C	RPB2	RNA polymerase II second largest subunit B150; part of central core; similar to bacterial beta subunit	1.5027	1	0	3	2
YMR115W	MGR3	Subunit of the mitochondrial (mt) i-AAA protease supercomplex; i-AAA degrades misfolded mitochondrial proteins; forms a subcomplex with Mgr1p that binds to substrates to facilitate proteolysis; required for growth of cells lacking mtDNA	1.5	4	23	6	10
