## Supplemental Table 7 for "Inhibition of mitochondrial protein import and proteostasis by a pro-apoptotic lipid"

### Sheet: Hoja1
Strain	Genotype	Source
BY4741	MATa; his3∆1; leu2∆0; met15∆0; ura3∆0	EUROSCARF
hfd1∆	BY4741 with hfd1Δ::KanMX	EUROSCARF
TDH3p-HFD1	BY4741 with KanMX::pTDH3-HFD1	This study
BY4741 HFD1-lucCP+	BY4741 with plasmid pAG413-HFD1-lucCP+ (HIS3, centromeric)	This study
BY4741 GRE2-lucCP+	BY4741 with plasmid pAG413-GRE2-lucCP+ (HIS3, centromeric)	This study
hfd1∆ GRE2-lucCP+	hfd1∆ with plasmid pAG413-GRE2-lucCP+ (HIS3, centromeric)	This study
TDH3p-HFD1 GRE2-lucCP+	TDH3p-HFD1 with plasmid pAG413-GRE2-lucCP+ (HIS3, centromeric)	This study
hfd1∆ HSE-lucCP+	hfd1∆ with plasmid pAG413-4xHSE-lucCP+ (HIS3, centromeric)	This study
hfd1∆ PACE-lucCP+	hfd1∆ with plasmid pAG413-3xPACE-lucCP+ (HIS3, centromeric)	This study
hfd1∆ PDRE-lucCP+	hfd1∆ with plasmid pAG413-3xPDRE-lucCP+ (HIS3, centromeric)	This study
hfd1∆ AP-1-lucCP+	hfd1∆ with plasmid pAG413-3xAP-1-lucCP+ (HIS3, centromeric)	This study
hfd1∆ CRE-lucCP+	hfd1∆ with plasmid pAG413-3xCRE-lucCP+ (HIS3, centromeric)	This study
BY4741 Hsp104-GFP	BY4741 with HSP104-GFP::HIS3	Markus Tamas
rpn4∆ Hsp104-GFP	rpn4∆ with HSP104-GFP::HIS3	Markus Tamas
BY4741 Rpn8-TAP	BY4741 with RPN8-TAP::HIS3	(Ghaemmaghami et al., 2003)
rpn4∆	BY4741 with rpn4Δ::KanMX	Sergi Puig collection
BY4741 Aim17-TAP	BY4741 with AIM17-TAP::HIS3	(Ghaemmaghami et al., 2003)
BY4741 Cox5a-TAP	BY4741 with COX5A-TAP::HIS3	(Ghaemmaghami et al., 2003)
BY4741 Ilv6-TAP	BY4741 with ILV6-TAP::HIS3	(Ghaemmaghami et al., 2003)
BY4741 Sdh4-TAP	BY4741 with SDH4-TAP::HIS3	(Ghaemmaghami et al., 2003)
BY4741 Mpc3-TAP	BY4741 with MPC3-TAP::HIS3	(Ghaemmaghami et al., 2003)
BY4741 Cyc7-TAP	BY4741 with CYC7-TAP::HIS3	(Ghaemmaghami et al., 2003)
BY4741 Cis1-TAP	BY4741 with CIS1-TAP::HIS3	(Ghaemmaghami et al., 2003)
BY4741 Tma10-TAP	BY4741 with TMA10-TAP::HIS3	(Ghaemmaghami et al., 2003)
ByK352	BY4741 with ade2∆::HIS3	(Michel et al., 2017)
ByK352 hfd1∆	ByK352 with hfd1Δ::KanMX	This study
ByK352 hfd1∆ + pBK549	ByK352 hfd1∆ with plasmid pBK549 (carries MiniDs in ADE2 and hyperactive Ac transposase under GAL1 promoter)	This study
pdr1∆	ByK352 with pdr1Δ::KanMX	Susana Rodríguez collection
fmp52∆	ByK352 with fmp52Δ::KanMX	Susana Rodríguez collection
rps30b∆	ByK352 with rps30bΔ::KanMX	Susana Rodríguez collection
rpl16a∆	ByK352 with rpl16aΔ::KanMX	Susana Rodríguez collection
rps28a∆	ByK352 with rps28aΔ::KanMX	Susana Rodríguez collection
rpl40a∆	ByK352 with rpl40aΔ::KanMX	Susana Rodríguez collection
Hfd1-HA	BY4741 hfd1Δ::KanMX with plasmid pAG426-GPD-HFD1-HA (URA3, 2micron)	This study
Tom22-TAP	BY4741 hfd1Δ::KanMX with TOM22-TAP::HIS3	(Ghaemmaghami et al., 2003)
Tom70-TAP	BY4741 hfd1Δ::KanMX with TOM70-TAP::HIS3	(Ghaemmaghami et al., 2003)
Tom22-TAP Hfd1-HA	Tom22-TAP with plasmid pAG426-GPD-HFD1-HA (URA3, 2micron)	This study
Tom70-TAP Hfd1-HA	Tom70-TAP with plasmid pAG426-GPD-HFD1-HA (URA3, 2micron)	This study
YPH499-Tom40-HA	YPH499 tom40∆::ADE2 with plasmid pFL39-TOM40-HA (TRP1, centromeric)	(Becker et al., 2011)
BY4741 GAL1-GFP	BY4741 with plasmid pRS416-GFP (URA3, centromeric, GAL1p-GFP)	(Fita-Torró et al., 2023)
BY4741 GAL1-mtGFP	BY4741 with plasmid pYX113-mtGFP (URA3, centromeric, GAL1p-PreSu9-GFP)	(Westermann et al., 2000)
BY4741 mt-GFP	BY4741 with plasmid pVT100-mtGFP (URA3, 2micron, ADH1p-GFP)	(Westermann et al., 2000)
Aim17-TAP tom20D	BY4741 with AIM17-TAP::HIS3 tom20::KanMX	This study
Aim17-TAP tom70D	BY4741 with AIM17-TAP::HIS3 tom70::KanMX	This study
